# High-Quality Cell Capture Reveals Transcriptomic Changes After Single-Axon Injury of Mauthner Cells

**DOI:** 10.1101/2025.03.17.643681

**Authors:** Zheng Song, Lin Zhu, Yueru Shen, Huaitong Yao, Yuan Cai, Lingyu Shi, Xinghan Chen, Along Han, Ziang Zhao, Kun Qu, Bing Hu

## Abstract

In vivo single-cell capture methods based on micropipettes are essential for correlating morphological characteristics with transcriptomic profiling under physiological conditions. However, they often suffer from significant contamination of off-target cells. Consequently, we developed Hip-seq, which significantly reduces heavily contaminated cells, decreases contamination levels, improves cell reproducibility, and enhances data analysis accuracy compared to patch-seq. Using Hip-seq, we found that axon regeneration failure could be due to abnormal activation of translation and the circadian clock. Axon-regenerable central neurons reactivated axon development-related genes during regeneration. And one-to-one associated analysis helped identify pro-regenerative genes.
