## Supplementary material for "High-Quality Cell Capture Reveals Transcriptomic Changes After Single-Axon Injury of Mauthner Cells": Table S1

	STAGE	CLUSTER	MATCH N-1	ASSIGNED CELL TYPE/STATE	Neuron or not	ENRICHED MARKERS
629	8 dpf	0	5d-0	optic tectum (gabaergic)	Yes	tal1, six3a, gata3, gad2, gata2a, gad1b, slc6a1b, emx2, nxph1, six3b, lhx1a
630	8 dpf	1	5d-2	diencephalon (tuberculum; gabaergic)	Yes	otpa, otpb, cdh8, gad2, slc6a1b, lhx1a, gad1b, scg2b,
631	8 dpf	2	5d-9	neurons	Yes	scg2b, rgs5b, rasd1, ngb, syt5b, rprml, cpne2, nrgna, plk2b
632	8 dpf	3	5d-1	ventral forebrain (dienc, hyp, poa; gabaergic)	Yes	dlx5a, dlx2a, dlx6a, gad2, gad1b, slc6a1b, slc32a1, islr2, necab1, dlx1a*
633	8 dpf	4	5d-3	dorsal diencephalon (thalamus)	Yes	tcf7l2, lhx9, cbln2b, barhl2, pou4f2, lmo3, pou3f1, nrgnb, calb2a, ngb
634	8 dpf	5	NA	midbrain (gabaergic)	Yes	eng1b, pax2a, eng2a, hoxb3a, elavl4, lhx1a, gad1b, slc32a1, gad2,
635	8 dpf	6	NA	neurons (dienc, differentiating)	Yes	pitx2, gpm6ab, snap25a, islr2, cdh8, ptgdsb.2, ptgdsb.1, elavl4
636	8 dpf	7	5d-6	neurons (glutamatergic)	Yes	irx4a, c1ql4a, c1ql4b, c1ql3a, slc17a6b, elavl4, pax2a, adcyap1b, lhx9, eng1b
637	8 dpf	8	5d-29	dorsal dienchephalon (thalamus)	Yes	barhl1a, barhl2, tcf7l2, tfap2d, lhx9, pou4f2, zch4h2, lmo3, pou3f1
638	8 dpf	9	NA	neurons	Yes	adcyap1b, cbln1, scg2b, rtn1b, elavl4, snap25a, stmn4, egr4,
639	8 dpf	10	5d-17	progenitors	No	her2, her12, her4.1, her4.2, her15.1, her15.2, her9, slc1a3b, sox19a, cd82a, sox3, dla, s1pr1, fgfrl1a, hells
640	8 dpf	11	5d-24	telencephalon (pallium), glutamatergic	Yes	rtn4rl2b, rtn4rl2a, nrgna, eomesa, bhlhe22, draxin, egr3, bhlhe23, neurod6a, gabrb3, gem, neurod6b, egr2b, slc17a6a
641	8 dpf	12	5d-25	progenitors	No	pcna, stmn1a, her15.2, her15.1, her12, her2, hells, lig1,
642	8 dpf	13	5d-38	progenitors/neurons (differentiating)	Yes	her15.1, her14.2, her4.2, dla, cdkn1ca, dlb, ebf2, her2, neurod4,
643	8 dpf	14	5d-10	neurons (glutamatergic)	Yes	vamp1, nefma, nefmb, nefla, atp1a3b, pvalb6, emp1, neflb, stmn3, scn4ba, pcdh7a, slc17a6b, fgf12a
644	8 dpf	15	5d-39	granule cells	Yes	zic2a, zic1, zic5, nebl, fat2, zic4, cspg5b, neurod1, zbtb18, neurod2, pax6b, draxin, eng2b, eng1b, pax7a, insm1a,
645	8 dpf	16	5d-14	dorsal dienchephalon (thalamus)	Yes	foxb1a, tfap2b.1, tfap2e, tfap2a, pou4f2, pcp4a, barhl2, pou4f1, cbln2b, lhx9
646	8 dpf	17	5d-51	cornea	No	scinla, gyg1b, fmoda, hgd, krt8, rbp4, fxyd1, aldob, aqp3a, alpl, tkta, mfap2, pcbd1
647	8 dpf	18	5d-25	progenitors	No	her12, her15.2, her15.1, her4.2, her2, her4.1, plk1, aurkb, tpx2, top2a, ascl1b.1, chaf1a, msna, dld, dbx1a
648	8 dpf	19	5d-28	dorsal habenula	No	tac3a, gng8, sst1.1, kctd12.1, zic2a, bean1, syt9b, g0s2, tgfbi, synpr, cnih3, pou4f1, NWD2
649	8 dpf	20	NA	neurons (glutamatergic)	Yes	islr2, slc17a6b, pvalb6, olfm3a, atp1b1b, elavl4
650	8 dpf	21	5d-13	progenitors	No	stmn1a, gnb2l1, rpl5b, rpl22l1, hmgb2b, fabp7a, hmgb2a
651	8 dpf	22	5d-7	optic tectum (gabaergic)	Yes	pax7a, pax7b, tal1, sox14, emx2, gad1b, slc32a1, gad2, slc6a1b, gata3, tfap2a, tfap2b.1, tfap2e
652	8 dpf	23	5d-30	radial glia	No	cx43, mfge8a, ptgdsb.2, atp1a1b, slc1a2b, atp1b4, her4.2.1, her4.3, her4.4, ptn, s1pr1, cspg5b
653	8 dpf	24	5d-11	hindbrain/cranial nerve	Yes	hoxb5a, hoxb5b, hoxa3a, hoxc5a, hoxb6a, hoxd4a, hoxd3a, hoxc3a, tmie, meis3, hoxb3a, meis2b, meis1b
654	8 dpf	25	5d-27	retina (RGC)	Yes	rbpms2b, rbpms2a, isl2b, calb2b, nrgna, pou4f2, tkta, hmx4, foxg1b, six3b, isl1
655	8 dpf	26	5d-8	neurons	Yes	neurod6b, neurod2, neurod6a, id2b, calb2a, elavl4, neurod1, nfia
656	8 dpf	27	5d-41	erythrocytes	No	hbae3, hbbe1.1, hbbe2, hbbe1.2, cahz, hbz, creg1, slc4a1a, alas2
657	8 dpf	28	5d-21	retina (amacrine, gabaergic)	Yes	pax6b, pax10, pax6a, tkta, tfap2a, six6b, foxg1b, hmx4, slc32a1, slc6a9, bhlhe22
658	8 dpf	29	5d-23	midbrain	Yes	hunk, sox4a.1, sox11a, meis2b, nr2f1a
659	8 dpf	30	NA	eye	No	crybb1, cryba4, crygmx, cryba1l1, crygn2, cryba1b, fabp7a, rho, gngt2b, opn1sw1, opn1lw2, fabp11a, opn1mw1
660	8 dpf	31	5d-60	progenitors (cycling)	No	ube2c, kpna2, crabp2a, nusap1, cdk1, plk1, mad2l1, ccna2, stmn1a, hmgb2a, tuba8l
661	8 dpf	32	5d-15	retina (cone bipolar cells)	No	rs1a, nrn1lb, gnb3a, vsx1, lrit1a, crx, efna1b, neurod4, pvalb9, syt5b, cplx4a, foxg1b, lhx4
662	8 dpf	33	5d-31	retina (cones)	No	arr3a, rbp4l, opn1mw1, gngt2b, rcvrn2, gnb3b, gnat2, rcvrn3, arr3b, pde6c, pdcb, prph2a
663	8 dpf	34	NA	progenitors	No	stmn1a, rpl29, rpl5b, rps29, rpl39
664	8 dpf	35	5d-57	retina (photoreceptor precursor cells)	No	gngt2a, crx, tulp1a, elovl4b, prdm1a, nr2e3, opn6a, six7, otx5, tmx3, aplnra, aplnrb
665	8 dpf	36	5d-20	hindbrain	Yes	phox2bb, phox2a, shox2, lbx2, cbln2b, cbln1, lmx1bb, shox
666	8 dpf	37	5d-4	epithelium (cornea)	No	ifitm1, pmp22a, krt8, rbp4, col1a2, krt18, mfap2, col1a1a, tat
667	8 dpf	38	5d-34	hypothalamus	Yes	tac1, cbln1, pdyn, kctd4, tac3b, palmdb, ngb, sox1b, nr0b1, doc2b, sox14, fezf1
668	8 dpf	39	5d-33	cranial ganglion (vagal)	Yes	prph, tac1, slc18a3a, slc5a7a, phox2a, phox2bb, neflb, calca, nefmb, lhx4, isl2a, nkx6.1, slit3, anxa13l, nefma
669	8 dpf	40	5d-18	diencephalon/mid	Yes	atf5b, cebpa, ddit3, hunk, cebpb, stmn1b, gadd45ga, lhx9, crabp1a, pou4f2, trib3, smarcd3a
670	8 dpf	42	NA	eye (epidermis)	No	lgals1l1, krt5, krtt1c19e, krt91, cldni, pfn1, cfl1l, krt4, col1a2, cyt1
671	8 dpf	43	NA	neurons	Yes	tubb5, tmsb, tuba1a
672	8 dpf	44	5d-74	glial progenitors	No	hepacama, msx3, s100b, sept8b, prss35, s1pr5a, zic6, zic4, clybl, zic5, fabp7a
673	8 dpf	45	5d-45	retina (muller glia)	No	rlbp1a, glulb, glula, apoeb, mt2, cyp26a1, rhbbg, cahz, fabp7a, cyp2ad3, foxg1b
674	8 dpf	46	NA	dorsal telencephalon/dorsal diencephalon	Yes	tbr1b, grm2a, emx3, tac3b, eomesa, necab1, syt9b, lhx5, barhl2, cpne2, lhx1a
675	8 dpf	47	5d-56	purkinje neurons (gabaergic ++)	Yes	aldoca, pvalb7, pbxip1b, pcp4l1, ca8, casq2, slc1a3b, itpr1b, ppp1r1b, grm1a, dgkh, plxdc1, gad1b, gad2
676	8 dpf	48	NA	retina neuroblasts (amacrine/horizontal)	No	vsx1, neurod4, crx, ndrg1b, olig2, hes2.2, olig2, foxg1b, foxn4, six3b, ascl1a, six6b, otx2
677	8 dpf	49	5d-42	lens	No	crybb1, cryba4, crygmx, cryba1l1, crygn2, cryba1b, lim2.4
678	8 dpf	50	5d-22	diencephalon	Yes	nrgnb, prkcda, tpbgl, roraa, dazap1, rhocb, scn4ba, plxdc1, pvalb7, dgkh
679	8 dpf	51	5d-69	neurons (ganglion)	Yes	tuba8l3, six1b, isl2b, eya4, tlx2, six2a, six2b, eya2, isl2a, eya1, sst6, neurod1, znf395, prph
680	8 dpf	52	5d-19	eye (cornea), cartilage	No	matn4, col2a1a, col9a3, col9a1a, lect1, col9a2, cthrc1a, matn1, tgfbi
681	8 dpf	53	NA	diencephalon (glutamatergic)	Yes	pitx2, bhlhe22, neurod6a, foxa1, prdm8b, bhlhe23, rtn4rl2b, neurod6b, slc17a6a
682	8 dpf	54	5d-55	neurons (telencephalon)	Yes	ppp1r1c, prkcbb, cntln, camk2a, grm5a, pvalb7, add3b, nrgna, iqsec2, ngef, egr3, shox2
683	8 dpf	55	5d-35	hypothalamus	Yes	prdx1, th2, scgn, bsx, aoc1, ddc, nkx2.4a, chgb, insm1b, ak5l, gch1, txn
684	8 dpf	56	NA	neurons (gabaergic)	Yes	gad1b, gad2, slc32a1, slc6a1b, elavl4
685	8 dpf	57	5d-58	microglia	No	ccl34b.1, apoc1, apoeb, lgals3bpb, havcr1, fcer1gl, ctsl.1, arpc1b, ctsc, mfap4, spi1a, coro1a
686	8 dpf	58	5d-81	eye (non retina)	No	icn2, krt97, cyt1, s100a10b, cfl1l, cldnb, epcam, anxa1a, krt17, s100w, mid1ip1a, krt96, ccl27a, pycard, anxa1c
687	8 dpf	59	5d-50	epithelium (cornea, progenitors)	No	ccl25b, rgs5a, serpinh1b, cxcl12a, cyp2ad3, ndufa4l2a, pmp22a, ccl38.1, foxl1, pcolcea
688	8 dpf	60	NA	optic tectum (gabaergic)	Yes	prkcda, nrgnb, ccdc136a, pax7b, tal1, penkb, npb, add3b, chn1, rergla, pcp4a, gad1b, sox14, pax7a, hivep1
689	8 dpf	61	5d-66	eye (endothelial/pericytes)	No	aqp3a, myl9a, slc43a3b, cyr61, pmp22a, ctgfa, acta2, fmoda, wfdc2, ntd5, hyal4, ednraa
690	8 dpf	62	5d-62	hypothalamus	Yes	tph2, ddc, gch1, fev, txn, gata3, gata2a, lmx1bb, htr1d, crhbp, prdx1, elavl4, sncb
691	8 dpf	63	5d-52	ventral forebrain (dienc, hyp, poa; gabaergic)	Yes	gsx1, oprd1b, prox1b, prkcbb, nkx2.4a, ntn1b, tac1, nrgna, ppp1r1c, grm5a, penka, penkb, rgs5b, gad2
692	8 dpf	64	5d-67	rostral blood island (myeloid)	No	krt18, cxcl12b, rgcc, srgn, igfbp1a, krt8, clic2, podxl, jam2a, slco1d1, cldn5b, acvrl1, krt94, yrk
693	8 dpf	65	5d-54	ventral habenula	Yes	kiss1, csrp2, ppp1r14ab, prkcq, aoc1, apoa2, ppp1r14ab, wnt11r, nts, rergla, prox1a, ak5
694	8 dpf	66	5d-41	erythrocytes	No	hbbe1.2, cahz, hbz, creg1, slc4a1a, alas2, nt5c2l1, gpx1a, clic2
695	8 dpf	67	5d-84	glia (eye)	No	wu:fj16a03, fxyd1, bhmt, igfbp2a, cx43, lect1, gstt1a, lpl, flvcr2b, thbs2a
696	8 dpf	68	5d-79	retina (RPE)	No	rpe65a, tyrp1b, rlbp1b, dct, pmelb, rgra, rdh5, pmela, mb, irbp, gch2, fgfbp1b.1
697	8 dpf	69	5d-46	possibly otic/lateral line	No	agr2, cldnh, epcam, cldnb, f11r.1, tspan35, cldn7b, ehf, blk, spint2, pou2f3, tprg1, grp, plcg2, rgs13, oclna
698	8 dpf	70	5d-50	eye (endothelial, progenitors)	No	ndufa4l2a, aoc2, angptl3, rasl12, ackr4b, serpine1, tmem100b, fam212aa, pcdh18a, col4a1,
699	8 dpf	71	5d-85	glia (mature)	No	ggctb, wu:fj16a03, soul5, igfbp2a, CRI, apof, ramp2, fastl1a, nmrk2, slc13a4
700	8 dpf	72	5d-59	neurons (midbrain?, glutamatergic)	Yes	shox, nkx6.1, lhx4, shox2, meis2b, mab21l2, chgb, snap25a, adcyap1b, cdh8, slc17a6b
701	8 dpf	73	5d-77	cranial ganglion	Yes	dazap1, rprma, plxdc1, smpx, clic5b, lmo7a, syt9b, ppp1r1b, itpr1b, prkcda, nrgnb, ikxf1, roraa
702	8 dpf	74	5d-64	retina neurons (horizontal?)	Yes	ompa, slc4a5, opn9, slc6a1l, rprmb, pkar2ab, pcdh8, kcnj14, rem1, opn4.1, ptn
703	8 dpf	75	5d-61	hypothalamus	Yes	nts, bsx, nkx2.4a, htr1ab, cbln1, isl1, ccka, qdpra, scg2b, qpct, pou2f2a.1
704	8 dpf	76	5d-68	oligodendrocytes	No	scn4ab, sox10, nr2f5, ugt8, tuba8l3, zwi, krt8, pmp22a, sparc, phlda2, sdc4, crip1
705	8 dpf	77	5d-78	hypothalamus	Yes	synpr, pyyb, sp8a, sst3, chodl, dlx5a, htra1b, tac1, dlx2b, rprml, pcp4l1, nmu, syt6a, syt10, cart2, dlx2a
706	8 dpf	78	5d-72	retina (rods)	No	sagb, gngt1, gnat1, pde6g, saga, rom1b, pdca, elovl4b, cnga1, rom1a, guca1b, rbp2a, prph2b, pde6a
707	8 dpf	79	5d-70	neutrophils	No	arpc1b, srgn, ccr9a, coro1a, rac2, CD53, lcp1, wasb, ptpn6, grap2b, myh11a, plek, wasa
708	8 dpf	80	5d-73	pigment cell (iridophore)	No	defbl1, lypc, apoda.1, pnp4a, gpnmb, akap12a, urah, rhag, ponzr1
709	8 dpf	81	5d-83	oligodendrocytes	No	cd59, mbpa, mpz, cldnk, zwi, cldn19, flj13639, timd4, cx27.5, fabp2, csrp1b, ugt8, sox10, tlcd1, elovl7a, plp1b
710	8 dpf	82	5d-87	dorsal dienchephalon (thalamus)	Yes	havcr2, foxb1b, mstnb, mfge8b, ncs1b, ngfrb, tfap2b.1, pou4f2, cyth3a, cdh4, slc8a1a, neurod1, zbtb18, ano2, ano1
711	8 dpf	83	NA	glia progenitors	No	fabp7b, pla1a, slc13a1, ldlrad2, enkur, oarx, daw1, tbata, pacrg, CNDP1, hepacama, spag6, ezra
712	8 dpf	84	NA	retina (starburst amacrine, gabaergic)	Yes	chgb, slc18a3a, tmem196b, lrtm1, cacna1fb, arhgap23b, bhlhe23, sgk494a, kcnq5b, glbra, pax10, pax6a, gad2, gad1b
713	8 dpf	85	5d-82	neurons (gabaergic)	Yes	pax7a, otpa, pax7b, gad1b, sst1.1, cxcl14, sst3, gad2, lhx1a, chodl, sst1.2, mfge8b, elavl3
714	8 dpf	86	NA	neurons (glutamatergic)	Yes	hmx2, ppp1r1c, lhx1b, gbx2, hoxc3a, adcy2b, pou4f1, calb1, tacr2, tac1, hoxc5a, slc17a6b
715	8 dpf	87	5d-37	hypothalamus	Yes	fezf1, trh, sall3a, otpa, uncx, cbln1, npsn, onecut1, otpb, kctd12.2, ccl44, fezf2, smpd3, pdyn
716	8 dpf	88	5d-93	OPC	No	aplnrb, olig1, aplnra, bcan, olig2, sox10, sema5a, col9a3
717	8 dpf	89	NA	lens epithelium	No	sparcl1, slc7a11, col4a4, foxe3, col4a3, col28a1a, prox2, cx44.1, poln, cyp26a1, kynu, col4a6
