## Supplementary material for "High-Quality Cell Capture Reveals Transcriptomic Changes After Single-Axon Injury of Mauthner Cells": Table S2

### Sheet: qPCR primers
Targets	FP	RP
nefmb	CGAAATGGGAAATGGCTCGT	TCCAGCAGTTTCCTGTAAGCG
hbae3	ATCGGCCGTGAGACTCTTT	GGAGAGTTGGGGCTTAGGTC
mbpa	GTTCTTCGGAGGAGACAAGAAGAG	GTCTCTGTGGAGAGGAGGATAGATGA

### Sheet: overexpression plasmids primers
Targets	FP	RP
mgll	GAGCTCCTCCACACGAATTCATGCCGGAACCCGAGGGGAC	CCAGAGCCACCACCGCCCATAGAGGTTTGAGGGGCAGGGA
dagla	GAGCTCCTCCACACGAATTCATGCCGGGCATGGTACTGTT	CCAGAGCCACCACCGCCCATAACCATAGACGACAATGCAG
tubb5	GAGCTCCTCCACACGAATTCATGAGGGAGATTGTTCACAT	CCAGAGCCACCACCGCCCATAGCATCATCCTCGGCTTCTT
slc1a4	GAGCTCCTCCACACGAATTCATGGAGGAGAAGAAGAGCGA	CCAGAGCCACCACCGCCCATCAGCACAGACTCCACACCGT

### Sheet: smart-seq2 primers
Names	Sequences	Note
oligo dT30VN	AAGCAGTGGTATCAACGCAGAGTACTTTTTTTTTTTTTTTTTTTTTTTTTTTTTTVN
ISPCR primer	AAGCAGTGGTATCAACGCAGAGTACAT
TSO	AAGCAGTGGTATCAACGCAGAGTACAT/rG//rG//iXNA_G/	/rG/ indicates riboguanosines and /iXNA_G/ indicates a locked nucleic acid (LNA)-modified guanosine
