## Supplementary material for "High-Quality Cell Capture Reveals Transcriptomic Changes After Single-Axon Injury of Mauthner Cells": Table S3

	Cluster	type2	ID	Description	GeneRatio	BgRatio	pvalue	p.adjust	qvalue	geneID	Count
1	DEGs_NRe	DEGs_NRe	GO:0006412	translation	14/115	465/18284	1.33048379101073e-06	0.000701478758722831	0.000684667366199618	406760/692329/445053/445038/195819/415168/336764/192300/449547/192297/393725/114420/393961/560874	14
2	DEGs_NRe	DEGs_NRe	GO:0043043	peptide biosynthetic process	14/115	471/18284	1.54681093433921e-06	0.000701478758722831	0.000684667366199618	406760/692329/445053/445038/195819/415168/336764/192300/449547/192297/393725/114420/393961/560874	14
3	DEGs_NRe	DEGs_NRe	GO:0043153	entrainment of circadian clock by photoperiod	3/115	15/18284	0.000104371858446122	0.0289943643065294	0.0282994955977383	100003956/563926/406204	3
4	DEGs_NRe	DEGs_NRe	GO:0009649	entrainment of circadian clock	3/115	16/18284	0.000127869302344121	0.0289943643065294	0.0282994955977383	100003956/563926/406204	3
8	DEGs_Re	DEGs_Re	GO:0009060	aerobic respiration	26/622	101/18284	3.43476848778715e-16	7.50496914581492e-13	6.91653907067033e-13	554135/140539/140540/140541/326975/554101/336118/140512/368262/393938/393926/399662/768141/140531/140532/140533/140534/140538/140535/140536/553672/796997/445291/393720/436850/558925	26
9	DEGs_Re	DEGs_Re	GO:0046034	ATP metabolic process	30/622	145/18284	1.18855569405759e-15	1.29849709575791e-12	1.19668791722746e-12	554135/336957/553755/393675/140519/394110/337583/140520/140539/140540/140541/326975/554101/336118/140512/368262/334116/406367/140531/140532/140533/140534/140538/140535/140536/553672/445291/393720/560753/558925	30
19	DEGs_Re	DEGs_Re	GO:1902600	proton transmembrane transport	15/622	64/18284	2.72360678551641e-09	4.95923402196112e-07	4.57040331639727e-07	64611/554135/553755/100004566/195824/192336/394110/337583/286779/553767/140539/140534/140535/796997/449674	15
21	DEGs_Re	DEGs_Re	GO:0051493	regulation of cytoskeleton organization	31/622	298/18284	3.5090354827815e-08	5.47660180705541e-06	5.04720667560978e-06	100332265/449664/336504/402833/335083/404604/100002872/573266/58003/560281/572219/406384/30654/334490/334728/431717/406240/799355/327204/394125/405780/553414/557946/567479/550548/100003563/798970/406710/436836/566329/793949	31
26	DEGs_Re	DEGs_Re	GO:0061564	axon development	35/622	455/18284	6.5224749522051e-06	0.000695298208617017	0.000640783077482526	58083/58118/393417/559626/567500/100002872/324416/30737/100141497/541394/30608/100006778/559096/369190/563459/406625/564666/399480/567448/368439/664698/100141490/368305/368483/336159/393721/325938/436839/327204/447816/541522/324910/80354/406646/402947	35
61	DEGs_Re	DEGs_Re	GO:0051238	sequestering of metal ion	4/622	11/18284	0.000361632450343941	0.0146327204444724	0.0134854362087321	447823/436651/100006523/553552	4
77	DEGs_Re	DEGs_Re	GO:0045176	apical protein localization	4/622	15/18284	0.00134191009232509	0.0418867650247189	0.0386026166408706	195824/192336/394110/394247	4
87	DEGs_Re	DEGs_Re	GO:0007268	chemical synaptic transmission	24/622	376/18284	0.00247598159831667	0.0667903678064435	0.0615536425936295	327160/565827/58118/678560/100003329/561906/436732/566514/83412/767745/393682/567306/100002610/100535071/563117/558214/100149756/30712/567959/553679/574003/562345/566397/566682	24
88	DEGs_Re	DEGs_Re	GO:0098916	anterograde trans-synaptic signaling	24/622	376/18284	0.00247598159831667	0.0667903678064435	0.0615536425936295	327160/565827/58118/678560/100003329/561906/436732/566514/83412/767745/393682/567306/100002610/100535071/563117/558214/100149756/30712/567959/553679/574003/562345/566397/566682	24
101	DEGs_Re	DEGs_Re	GO:0009267	cellular response to starvation	7/622	58/18284	0.00340435385480061	0.0791331188589292	0.0729286553665574	58094/403036/406466/322425/561496/563215/100000242	7
121	DEGs_Re	DEGs_Re	GO:0003157	endocardium development	3/622	12/18284	0.00685031470059785	0.128839970989952	0.118738222090222	100005469/108449885/322248	3
123	DEGs_Re	DEGs_Re	GO:0106380	purine ribonucleotide salvage	3/622	12/18284	0.00685031470059785	0.128839970989952	0.118738222090222	322229/100330772/571355	3
132	DEGs_Re	DEGs_Re	GO:0031644	regulation of nervous system process	4/622	24/18284	0.00819765919745844	0.141274325849406	0.130197656437391	565014/560444/563117/564874	4
157	DEGs_Re	DEGs_Re	GO:0046686	response to cadmium ion	3/622	15/18284	0.013133351599647	0.188791929244925	0.173989623338813	100002010/140539/335799	3
159	DEGs_Re	DEGs_Re	GO:0072698	protein localization to microtubule cytoskeleton	3/622	15/18284	0.013133351599647	0.188791929244925	0.173989623338813	572219/334728/431717	3
163	DEGs_Re	DEGs_Re	GO:0006879	cellular iron ion homeostasis	4/622	28/18284	0.0141953401939378	0.197855352674168	0.182342425468232	447823/436651/100006523/553552	4
165	diff_trend	diff_trend	GO:0051597	response to methylmercury	1/3	11/18284	0.00180386968976298	0.0306027496214711	0.00736306757809832	335916	1
166	diff_trend	diff_trend	GO:0046686	response to cadmium ion	1/3	15/18284	0.00245928406954976	0.0306027496214711	0.00736306757809832	335916	1
167	diff_trend	diff_trend	GO:0001556	oocyte maturation	1/3	16/18284	0.00262309282469753	0.0306027496214711	0.00736306757809832	322206	1
173	diff_trend	diff_trend	GO:0031101	fin regeneration	1/3	83/18284	0.0135574750698434	0.0448098508847938	0.0107813175061158	386701	1
186	diff_trend	diff_trend	GO:0060070	canonical Wnt signaling pathway	1/3	186/18284	0.0302107150242172	0.048039187179133	0.0115583006746786	335916	1
192	diff_trend	diff_trend	GO:0042127	regulation of cell population proliferation	1/3	315/18284	0.050801946556734	0.061486196074246	0.0147936712359088	335916	1
195	diff_trend	diff_trend	GO:0000226	microtubule cytoskeleton organization	1/3	372/18284	0.0598067609944982	0.0667909577063898	0.0160700048616878	386701	1
200	same_trend	same_trend	GO:0006096	glycolytic process	3/77	42/18284	0.000732527553659749	0.128930836194144	0.118077652976771	402874/246094/335817	3
201	same_trend	same_trend	GO:0006757	ATP generation from ADP	3/77	43/18284	0.000785091586245501	0.128930836194144	0.118077652976771	402874/246094/335817	3
202	same_trend	same_trend	GO:0046031	ADP metabolic process	3/77	47/18284	0.00101915608063086	0.128930836194144	0.118077652976771	402874/246094/335817	3
203	same_trend	same_trend	GO:0009135	purine nucleoside diphosphate metabolic process	3/77	48/18284	0.00108382314001011	0.128930836194144	0.118077652976771	402874/246094/335817	3
204	same_trend	same_trend	GO:0009179	purine ribonucleoside diphosphate metabolic process	3/77	48/18284	0.00108382314001011	0.128930836194144	0.118077652976771	402874/246094/335817	3
205	same_trend	same_trend	GO:0009185	ribonucleoside diphosphate metabolic process	3/77	51/18284	0.00129320110386164	0.128930836194144	0.118077652976771	402874/246094/335817	3
206	same_trend	same_trend	GO:0032787	monocarboxylic acid metabolic process	6/77	293/18284	0.00147102784257632	0.128930836194144	0.118077652976771	559403/386762/402874/246094/450078/335817	6
207	same_trend	same_trend	GO:0006090	pyruvate metabolic process	3/77	55/18284	0.0016096186055223	0.128930836194144	0.118077652976771	402874/246094/335817	3
208	same_trend	same_trend	GO:0007214	gamma-aminobutyric acid signaling pathway	2/77	16/18284	0.00202184668321268	0.128930836194144	0.118077652976771	799124/336421	2
209	same_trend	same_trend	GO:0006165	nucleoside diphosphate phosphorylation	3/77	60/18284	0.00206813081944429	0.128930836194144	0.118077652976771	402874/246094/335817	3
210	same_trend	same_trend	GO:0046939	nucleotide phosphorylation	3/77	61/18284	0.00216856146503912	0.128930836194144	0.118077652976771	402874/246094/335817	3
211	same_trend	same_trend	GO:0002040	sprouting angiogenesis	4/77	135/18284	0.00253608666691984	0.138216723347131	0.12658186960328	335830/100001168/335817/406360	4
212	same_trend	same_trend	GO:0046034	ATP metabolic process	4/77	145/18284	0.0032804956277388	0.162406293743706	0.148735202221421	402874/246094/335817/393884	4
215	same_trend	same_trend	GO:0015748	organophosphate ester transport	3/77	78/18284	0.00435546124211226	0.178029478271339	0.163043253076439	445125/566370/333952	3
216	same_trend	same_trend	GO:0000226	microtubule cytoskeleton organization	6/77	372/18284	0.00479969191604909	0.184646971358595	0.169103696608789	386762/569375/573122/393664/554127/335798	6
